# Prolonged exposure to lung-derived cytokines is associated with inflammatory activation of microglia in patients with COVID-19

**DOI:** 10.1101/2023.07.28.550765

**Authors:** Rogan A. Grant, Taylor A. Poor, Lango Sichizya, Estefani Diaz, Joseph I. Bailey, Sahil Soni, Karolina J. Senkow, Xochítl G. Pérez-Leonor, Hiam Abdala-Valencia, Ziyan Lu, Helen K. Donnelly, Robert M. Tighe, Jon W. Lomasney, Richard G. Wunderink, Benjamin D. Singer, Alexander V. Misharin, GR Scott Budinger, The NU SCRIPT Investigators

**Affiliations:** Division of Pulmonary and Critical Care Medicine, Department of Medicine, Feinberg School of Medicine, Northwestern University, Chicago, IL, USA; Division of Pulmonary, Allergy, and Critical Care Medicine, Duke University School of Medicine, Duke University, Durham, NC, USA; Department of Pathology, Feinberg School of Medicine, Northwestern University, Chicago, IL, USA; Department of Biochemistry and Molecular Genetics, Department of Medicine, Feinberg School of Medicine, Northwestern University, Chicago, IL, USA

## Abstract

Neurological impairment is the most common finding in patients with post-acute sequelae of COVID-19. Furthermore, survivors of pneumonia from any cause have an elevated risk of dementia^1–4^. Dysfunction in microglia, the primary immune cell in the brain, has been linked to cognitive impairment in murine models of dementia and in humans^5^. Here, we report a transcriptional response in human microglia collected from patients who died following COVID-19 suggestive of their activation by TNF-ɑ and other circulating pro-inflammatory cytokines. Consistent with these findings, the levels of 55 alveolar and plasma cytokines were elevated in a cohort of 341 patients with respiratory failure, including 93 unvaccinated patients with COVID-19 and 203 patients with other causes of pneumonia. While peak levels of pro-inflammatory cytokines were similar in patients with pneumonia irrespective of etiology, cumulative cytokine exposure was higher in patients with COVID-19. Corticosteroid treatment, which has been shown to be beneficial in patients with COVID-19^6^, was associated with lower levels of CXCL10, CCL8, and CCL2—molecules that sustain inflammatory circuits between alveolar macrophages harboring SARS-CoV-2 and activated T cells^7^. These findings suggest that corticosteroids may break this cycle and decrease systemic exposure to lung-derived cytokines and inflammatory activation of microglia in patients with COVID-19.

---

Nearly 800 million people have been diagnosed with Coronavirus Disease 2019 (COVID-19) and 7 million people have died. In the US alone, there are currently more than 100 million survivors of COVID-19^8^. Symptoms of post-acute sequelae of COVID-19 (PASC) are dominated by neurological, cognitive, and psychiatric dysfunction^4,9–11^. Cognitive impairment appears to be particularly common and long-lasting. A meta-analysis of world health records estimated that 2% of all symptomatic SARS-CoV-2 infections result in at least short-term cognitive impairment, with more than 50% of patients presenting to PASC centers reporting psychiatric symptoms and 15% of patients with PASC reporting sustained symptoms one year after initial infection^12^. An increased risk of dementia persists for at least two years after severe COVID-19^4^, similar to what is observed following pneumonia secondary to other pathogens^1–3^. These complications are more common in patients requiring ICU admission^13,14^. Mechanisms underlying cognitive impairment after recovery from COVID-19, however, are unknown.
