## Supplemental Data File 2 for "Prolonged exposure to lung-derived cytokines is associated with inflammatory activation of microglia in patients with COVID-19"

group1	group2	parameter	value_group1	value_group2	numerator	padj	p.value
Other Pneumonia	COVID-19	Lymphocytes, BAL (%)	5.74561403508772	20.493670886076	NA	1.78616011210174e-12	6.09610959761685e-15
Other Pneumonia	COVID-19	Neutrophils, BAL (%)	72.9189189189189	45.4268292682927	NA	2.56346679311401e-10	1.74980668471946e-12
Other Pneumonia	COVID-19	Ethnicity	0.0866666666666667	0.506329113924051	Hispanic or Latino	2.62701438181474e-10	2.68977581755776e-12
Other Pneumonia	Non-Pneumonia Control	Neutrophils, BAL (%)	72.9189189189189	34.3809523809524	NA	7.66818501987883e-09	1.04685119725308e-10
Other Pneumonia	COVID-19	Length of ICU Stay	14.6728395061728	26.6373626373626	NA	4.81849055970004e-08	8.22268013600689e-10
COVID-19	Non-Pneumonia Control	Length of ICU Stay	26.6373626373626	11.2888888888889	NA	5.00805570343046e-08	1.19646381993219e-09
Other Pneumonia	COVID-19	BMI	27.4780124223602	34.0658888888889	NA	5.00805570343046e-08	1.04747436804591e-09
COVID-19	Non-Pneumonia Control	Days of Intubation	23.9354838709677	8.44444444444444	NA	5.77302843991391e-08	1.5762534989526e-09
Other Pneumonia	COVID-19	Days of Intubation	11.6728395061728	23.9354838709677	NA	5.94096538893123e-08	1.86448409136278e-09
Healthy Control	Other Pneumonia	Length of ICU Stay	0	14.6728395061728	NA	5.94096538893123e-08	2.02763323854308e-09
Healthy Control	Other Pneumonia	Days of Intubation	0	11.6728395061728	NA	8.30156167137646e-08	3.11662724863963e-09
Healthy Control	COVID-19	Length of ICU Stay	0	26.6373626373626	NA	1.45881832527859e-07	5.97468256086794e-09
Other Viral Pneumonia	COVID-19	Lymphocytes, BAL (%)	5.78125	20.493670886076	NA	2.36972024969418e-07	1.05141171488138e-08
Healthy Control	COVID-19	Days of Intubation	0	23.9354838709677	NA	2.46250143117426e-07	1.17662184424708e-08
Healthy Control	Non-Pneumonia Control	Length of ICU Stay	0	11.2888888888889	NA	8.03196903397838e-07	4.11192953957938e-08
Healthy Control	Other Pneumonia	Age	27.8461538461538	61.820987654321	NA	8.10843413423686e-07	4.42781386169931e-08
Healthy Control	Other Viral Pneumonia	Days of Intubation	0	10.390243902439	NA	9.36287090735265e-07	5.66447073133111e-08
Healthy Control	Other Viral Pneumonia	Length of ICU Stay	0	13.4390243902439	NA	9.36287090735265e-07	5.75193434581391e-08
Healthy Control	COVID-19	Age	27.8461538461538	57.0681818181818	NA	1.16586695335165e-06	7.56022939033495e-08
Healthy Control	Non-Pneumonia Control	Days of Intubation	0	8.44444444444444	NA	2.02642762518927e-06	1.38322704791076e-07
Healthy Control	Other Viral Pneumonia	Age	27.8461538461538	60.3414634146341	NA	3.38394117971557e-06	2.42535033358453e-07
Other Pneumonia	Non-Pneumonia Control	WBC Count, BAL	2434.79545454545	495.52380952381	NA	3.97967044684998e-06	2.98814845838565e-07
Healthy Control	Other Viral Pneumonia	Steroids	0	0.829268292682927	Treated	5.18756700594995e-06	4.07215157463648e-07
Healthy Control	Other Pneumonia	Steroids	0	0.716049382716049	Treated	9.07569266430439e-06	7.43401446905479e-07
Healthy Control	Non-Pneumonia Control	Age	27.8461538461538	59.2444444444444	NA	2.77511042575011e-05	2.36784166019634e-06
Other Viral Pneumonia	COVID-19	Days of Intubation	10.390243902439	23.9354838709677	NA	7.63796032350372e-05	6.77771223246064e-06
COVID-19	Non-Pneumonia Control	Lymphocytes, BAL (%)	20.493670886076	8.82352941176471	NA	9.05395132217252e-05	8.34323159381085e-06
Other Viral Pneumonia	COVID-19	Length of ICU Stay	13.4390243902439	26.6373626373626	NA	0.000107202201886094	1.02445790198315e-05
Healthy Control	Non-Pneumonia Control	Steroids	0	0.733333333333333	Treated	0.000117188441017747	1.15988559369101e-05
Other Viral Pneumonia	COVID-19	Immunocompromised	0.439024390243902	NA	Immunocompromised	0.000209015191369742	2.14008728364923e-05
Healthy Control	COVID-19	BMI	24.7923076923077	34.0658888888889	NA	0.000225300919739386	2.38372986754982e-05
Other Viral Pneumonia	Non-Pneumonia Control	WBC Count, BAL	2038.38888888889	495.52380952381	NA	0.00031169115723289	3.40413550561518e-05
Other Pneumonia	COVID-19	WBC Count, BAL	2434.79545454545	848.256097560976	NA	0.000330853477149222	3.72633609075916e-05
Other Viral Pneumonia	COVID-19	Cancer	0.51219512195122	NA	Diagnosed	0.000351472875825947	4.0785248389359e-05
Other Viral Pneumonia	Non-Pneumonia Control	Neutrophils, BAL (%)	66.7894736842105	34.3809523809524	NA	0.000406161210987396	4.85175508005422e-05
Other Pneumonia	COVID-19	Charlson Comorbidity Index	5.67883211678832	3.91228070175439	NA	0.00073856352874705	9.07450069450301e-05
Other Viral Pneumonia	COVID-19	Neutrophils, BAL (%)	66.7894736842105	45.4268292682927	NA	0.00111862211850582	0.000141259448411998
Other Pneumonia	COVID-19	SOFA	11.3825781607527	9.67029728780781	NA	0.00130501006947204	0.000169250452696032
Other Viral Pneumonia	COVID-19	BMI	28.9612195121951	34.0658888888889	NA	0.00157087238448776	0.000209092228651955
COVID-19	Non-Pneumonia Control	Charlson Comorbidity Index	3.91228070175439	6.32432432432432	NA	0.00159287302987826	0.00021745706892536
COVID-19	Non-Pneumonia Control	Renal Disease	NA	0.444444444444444	Diagnosed	0.00188975710267765	0.000264437000715985
Healthy Control	COVID-19	Steroids	0	0.580645161290323	Treated	0.002004295188982	0.000287305112413801
Other Pneumonia	COVID-19	Immunocompromised	0.302469135802469	NA	Immunocompromised	0.00271721388816554	0.000398772004065249
Other Pneumonia	COVID-19	CRP	10.3115384615385	22.8907865168539	NA	0.00354649412837852	0.000532579323032952
COVID-19	Non-Pneumonia Control	Ethnicity	0.506329113924051	0.166666666666667	Hispanic or Latino	0.00360394843212828	0.000553507438381477
Other Viral Pneumonia	COVID-19	WBC Count, BAL	2038.38888888889	848.256097560976	NA	0.00371015759430898	0.000582482079652604
Other Viral Pneumonia	COVID-19	Charlson Comorbidity Index	6.08108108108108	3.91228070175439	NA	0.00532047217466223	0.000853454580918514
Other Pneumonia	COVID-19	Congestive Heart Failure	0.358024691358025	NA	Diagnosed	0.00559872626775122	0.000936305758088088
Other Pneumonia	COVID-19	Cancer	0.358024691358025	NA	Diagnosed	0.00559872626775122	0.000936305758088088
COVID-19	Non-Pneumonia Control	Congestive Heart Failure	NA	0.422222222222222	Diagnosed	0.00744042515288541	0.00126969712506577
Healthy Control	Other Viral Pneumonia	Diabetes	0	0.51219512195122	Diagnosed	0.0165402130522786	0.00293546443248631
Healthy Control	Other Viral Pneumonia	Cancer	0	0.51219512195122	Diagnosed	0.0165402130522786	0.00293546443248631
COVID-19	Non-Pneumonia Control	Myocardial Infarction	NA	0.177777777777778	Diagnosed	0.0189577435850802	0.00342921641641383
COVID-19	Non-Pneumonia Control	BMI	34.0658888888889	30.6875	NA	0.0199733323254766	0.0036810919644223
Other Pneumonia	COVID-19	Chronic Pulmonary Disease	0.419753086419753	NA	Diagnosed	0.0209312972830926	0.00392908310774775
COVID-19	Non-Pneumonia Control	CRP	22.8907865168539	8.76666666666667	NA	0.0224001307592238	0.00440053095402984
COVID-19	Non-Pneumonia Control	WBC Count, BAL	848.256097560976	495.52380952381	NA	0.0224001307592238	0.0044303698230611
Other Viral Pneumonia	COVID-19	Ethnicity	0.210526315789474	0.506329113924051	Hispanic or Latino	0.0224001307592238	0.00443415557691119
Other Viral Pneumonia	Non-Pneumonia Control	Lymphocytes, BAL (%)	5.78125	8.82352941176471	NA	0.023050898969014	0.00464164859785607
Healthy Control	COVID-19	Diabetes	0	NA	Diagnosed	0.0244855600485571	0.00501410785977279
Other Pneumonia	COVID-19	Age	61.820987654321	57.0681818181818	NA	0.0257449602126092	0.00535987226269338
Other Pneumonia	COVID-19	Renal Disease	0.308641975308642	NA	Diagnosed	0.0260914939017482	0.00552106696897062
Other Pneumonia	Other Viral Pneumonia	Diabetes	0.271604938271605	0.51219512195122	Diagnosed	0.026689277355321	0.00573865007981305
Other Pneumonia	COVID-19	Diabetes	0.271604938271605	NA	Diagnosed	0.0270111877692547	0.00590005466632184
Healthy Control	Other Pneumonia	Chronic Pulmonary Disease	0	0.419753086419753	Diagnosed	0.032043109820351	0.00710853972123828
Healthy Control	Non-Pneumonia Control	Renal Disease	0	0.444444444444444	Diagnosed	0.0369789770870058	0.00832973545304567
Other Viral Pneumonia	COVID-19	Steroids	0.829268292682927	0.580645161290323	Treated	0.0408290431388679	0.0094365356897037
Other Pneumonia	COVID-19	Cerebrovascular Disease	0.240740740740741	NA	Diagnosed	0.0408290431388679	0.00947568236669973
Healthy Control	Other Viral Pneumonia	Immunocompromised	0	0.439024390243902	Immunocompromised	0.0409556359886509	0.00964484260483587
Other Pneumonia	COVID-19	APS	68.2405835822681	73.644051989941	NA	0.0432578064081019	0.010334629517294
Healthy Control	Non-Pneumonia Control	Congestive Heart Failure	0	0.422222222222222	Diagnosed	0.0482040601148607	0.0116808473315874
Other Pneumonia	Non-Pneumonia Control	Lymphocytes, BAL (%)	5.74561403508772	8.82352941176471	NA	0.055089432460153	0.0135373349390137
Healthy Control	Other Viral Pneumonia	Chronic Pulmonary Disease	0	0.414634146341463	Diagnosed	0.0554361730776957	0.0138117427804498
Other Pneumonia	COVID-19	Peripheral Vascular Disease	0.271604938271605	NA	Diagnosed	0.0628927968953689	0.0158841876117997
COVID-19	Non-Pneumonia Control	Ferritin	1671.34444444444	298.82	NA	0.0662399618568039	0.0169556216357007
Other Pneumonia	Non-Pneumonia Control	Days of Intubation	11.6728395061728	8.44444444444444	NA	0.0662499125966038	0.0171842776701088
Other Pneumonia	Other Viral Pneumonia	CRP	10.3115384615385	27.4333333333333	NA	0.0736358491497863	0.0198540344123997
Healthy Control	Other Pneumonia	Congestive Heart Failure	0	0.358024691358025	Diagnosed	0.0736358491497863	0.0196852943335654
Healthy Control	Other Pneumonia	Cancer	0	0.358024691358025	Diagnosed	0.0736358491497863	0.0196852943335654
COVID-19	Non-Pneumonia Control	Neutrophils, BAL (%)	45.4268292682927	34.3809523809524	NA	0.0748409250364853	0.0204343822625216
Other Pneumonia	COVID-19	Ferritin	1367.23548387097	1671.34444444444	NA	0.0772079688739353	0.0216076909476543
Other Viral Pneumonia	Non-Pneumonia Control	Congestive Heart Failure	0.170731707317073	0.422222222222222	Diagnosed	0.0772079688739353	0.0213753982454991
Other Viral Pneumonia	Non-Pneumonia Control	Length of ICU Stay	13.4390243902439	11.2888888888889	NA	0.0790869155336233	0.0224034607143029
COVID-19	Non-Pneumonia Control	D-Dimer	2777.2808988764	10501.4285714286	NA	0.0797137899970085	0.0228531002039205
Other Pneumonia	Non-Pneumonia Control	Length of ICU Stay	14.6728395061728	11.2888888888889	NA	0.0943921855522499	0.0273833985390486
Other Pneumonia	COVID-19	Absolute Neutrophils, Blood	11.7036496350365	8.89166666666667	NA	0.0968693818909493	0.0284326513400056
COVID-19	Non-Pneumonia Control	Cancer	NA	0.333333333333333	Diagnosed	0.0980072064526765	0.0291011159091565
Healthy Control	Non-Pneumonia Control	Chronic Pulmonary Disease	0	0.355555555555556	Diagnosed	0.0988483840196262	0.0296882518557239
Other Pneumonia	COVID-19	Hemiplagia or Paraplegia	0.104938271604938	NA	Diagnosed	0.102769708594857	0.0312167374230111
Healthy Control	Non-Pneumonia Control	BMI	24.7923076923077	30.6875	NA	0.105430782779253	0.0323848820823646
Other Viral Pneumonia	COVID-19	APS	66.0237364324648	73.644051989941	NA	0.106987315586221	0.0332281423834338
Other Pneumonia	Other Viral Pneumonia	Congestive Heart Failure	0.358024691358025	0.170731707317073	Diagnosed	0.111314939057877	0.0349521310352378
Other Pneumonia	COVID-19	Steroids	0.716049382716049	0.580645161290323	Treated	0.121190164413049	0.0384665026976572
Healthy Control	COVID-19	Ethnicity	0.153846153846154	0.506329113924051	Hispanic or Latino	0.121652154454849	0.0390283362414874
Healthy Control	Non-Pneumonia Control	Cancer	0	0.333333333333333	Diagnosed	0.12207775824018	0.0395815257092732
Healthy Control	Other Pneumonia	Renal Disease	0	0.308641975308642	Diagnosed	0.122888674548389	0.0402638660636358
COVID-19	Non-Pneumonia Control	SOFA	9.67029728780781	10.8371336302586	NA	0.127450486865599	0.042193505890659
Healthy Control	Other Pneumonia	Immunocompromised	0	0.302469135802469	Immunocompromised	0.130976649647478	0.0438078896431839
Other Pneumonia	COVID-19	D-Dimer	5481.98360655738	2777.2808988764	NA	0.145057476921629	0.049012594591267
Other Viral Pneumonia	COVID-19	Chronic Pulmonary Disease	0.414634146341463	NA	Diagnosed	0.149514115469435	0.0510287083513429
Other Viral Pneumonia	Non-Pneumonia Control	Ferritin	1095.35	298.82	NA	0.14951425504214	0.051948051948052
COVID-19	Non-Pneumonia Control	Absolute Lymphocytes, Blood	2.26190476190476	1.39705882352941	NA	0.14951425504214	0.0525596186666909
Healthy Control	Non-Pneumonia Control	Diabetes	0	0.311111111111111	Diagnosed	0.14951425504214	0.0522519875156581
Other Viral Pneumonia	COVID-19	Cerebrovascular Disease	0.24390243902439	NA	Diagnosed	0.151656622612499	0.0538303370365182
Other Viral Pneumonia	Non-Pneumonia Control	Immunocompromised	0.439024390243902	0.222222222222222	Immunocompromised	0.155703266772181	0.0557980990139216
Other Pneumonia	COVID-19	Myocardial Infarction	0.0925925925925926	NA	Diagnosed	0.161895914889681	0.0585698531682805
Other Pneumonia	Other Viral Pneumonia	Ethnicity	0.0866666666666667	0.210526315789474	Hispanic or Latino	0.165781422336547	0.0605413385324592
Other Viral Pneumonia	Non-Pneumonia Control	CRP	27.4333333333333	8.76666666666667	NA	0.172643097643098	0.0636363636363636
Other Pneumonia	Non-Pneumonia Control	BMI	27.4780124223602	30.6875	NA	0.173762416245735	0.0649920035358249
Healthy Control	Other Pneumonia	Peripheral Vascular Disease	0	0.271604938271605	Diagnosed	0.173762416245735	0.0658280826050394
Healthy Control	Other Pneumonia	Diabetes	0	0.271604938271605	Diagnosed	0.173762416245735	0.0658280826050394
Healthy Control	Other Viral Pneumonia	Renal Disease	0	0.292682926829268	Diagnosed	0.176332072638903	0.0674033861281814
Other Viral Pneumonia	Non-Pneumonia Control	Days of Intubation	10.390243902439	8.44444444444444	NA	0.183048730955722	0.0705955856586916
COVID-19	Non-Pneumonia Control	Hemiplagia or Paraplegia	NA	0.111111111111111	Diagnosed	0.184219501981989	0.0716758471875315
Other Viral Pneumonia	COVID-19	Renal Disease	0.292682926829268	NA	Diagnosed	0.185957511638262	0.0729867366498296
Other Pneumonia	Other Viral Pneumonia	Pack Years	20.9316326530612	41.5416666666667	NA	0.191586119345746	0.0764488727205934
COVID-19	Non-Pneumonia Control	APS	73.644051989941	67.4723570391819	NA	0.191586119345746	0.0765036722302127
COVID-19	Non-Pneumonia Control	Absolute Neutrophils, Blood	8.89166666666667	12.3088235294118	NA	0.213245047175082	0.0858802579066882
COVID-19	Non-Pneumonia Control	Immunocompromised	NA	0.222222222222222	Immunocompromised	0.224554039581941	0.0912011287039283
Other Pneumonia	Other Viral Pneumonia	AIDS/HIV	0.0123456790123457	0.0731707317073171	Diagnosed	0.226608748716887	0.0928090438430937
Other Pneumonia	Other Viral Pneumonia	Absolute Neutrophils, Blood	11.7036496350365	9.26060606060606	NA	0.226765263051944	0.0944210310318675
Other Viral Pneumonia	Non-Pneumonia Control	Diabetes	0.51219512195122	0.311111111111111	Diagnosed	0.226765263051944	0.0937141869190493
Healthy Control	Other Pneumonia	Cerebrovascular Disease	0	0.240740740740741	Diagnosed	0.230656224995607	0.0968283811415007
Other Pneumonia	Non-Pneumonia Control	WBC Count, Blood	13.8735294117647	9.9	NA	0.242983514626416	0.103661908970314
Other Pneumonia	Other Viral Pneumonia	Cancer	0.358024691358025	0.51219512195122	Diagnosed	0.242983514626416	0.103218163379387
Other Pneumonia	Other Viral Pneumonia	SOFA	11.3825781607527	10.1853569074544	NA	0.259359874856027	0.111533598060953
Healthy Control	COVID-19	Chronic Pulmonary Disease	0	NA	Diagnosed	0.268835487114624	0.116525961991663
Healthy Control	Other Viral Pneumonia	Cerebrovascular Disease	0	0.24390243902439	Diagnosed	0.270258477936545	0.118065137119037
COVID-19	Non-Pneumonia Control	Steroids	0.580645161290323	0.733333333333333	Treated	0.273033349390105	0.120209222086428
Healthy Control	Other Viral Pneumonia	BMI	24.7923076923077	28.9612195121951	NA	0.278679793892797	0.126612292199042
Other Pneumonia	COVID-19	WBC Count, Blood	13.8735294117647	12.4921348314607	NA	0.278679793892797	0.127450827241074
Other Viral Pneumonia	Non-Pneumonia Control	Myocardial Infarction	0.0487804878048781	0.177777777777778	Diagnosed	0.278679793892797	0.126726199683368
Other Pneumonia	Non-Pneumonia Control	Dementia	0.0246913580246914	0.0888888888888889	Diagnosed	0.278679793892797	0.123710196194912
Other Pneumonia	Non-Pneumonia Control	Renal Disease	0.308641975308642	0.444444444444444	Diagnosed	0.278679793892797	0.127153140053473
Other Viral Pneumonia	Non-Pneumonia Control	Absolute Neutrophils, Blood	9.26060606060606	12.3088235294118	NA	0.28364780826266	0.130690969677335
Other Pneumonia	Other Viral Pneumonia	Immunocompromised	0.302469135802469	0.439024390243902	Immunocompromised	0.301947201144668	0.140152967084215
Other Viral Pneumonia	Non-Pneumonia Control	Cancer	0.51219512195122	0.333333333333333	Diagnosed	0.308307029161986	0.144157211587686
Healthy Control	Non-Pneumonia Control	Immunocompromised	0	0.222222222222222	Immunocompromised	0.309067126859946	0.146622288851647
Healthy Control	Non-Pneumonia Control	Peripheral Vascular Disease	0	0.222222222222222	Diagnosed	0.309067126859946	0.146622288851647
Other Pneumonia	Non-Pneumonia Control	Absolute Lymphocytes, Blood	1.55289855072464	1.39705882352941	NA	0.336080664807024	0.16058461799653
Other Viral Pneumonia	COVID-19	AIDS/HIV	0.0731707317073171	NA	Diagnosed	0.348311748364094	0.167617599042107
COVID-19	Non-Pneumonia Control	Diabetes	NA	0.311111111111111	Diagnosed	0.350028239639162	0.169638259483826
COVID-19	Non-Pneumonia Control	Cerebrovascular Disease	NA	0.2	Diagnosed	0.350898454409989	0.171257607442418
Other Pneumonia	Other Viral Pneumonia	WBC Count, Blood	13.8735294117647	9.225	NA	0.356388684015666	0.175153482929201
Other Viral Pneumonia	COVID-19	SOFA	10.1853569074544	9.67029728780781	NA	0.360651155605421	0.178479240828622
Other Pneumonia	Non-Pneumonia Control	Myocardial Infarction	0.0925925925925926	0.177777777777778	Diagnosed	0.361415001764928	0.180090751732694
COVID-19	Non-Pneumonia Control	Chronic Pulmonary Disease	NA	0.355555555555556	Diagnosed	0.363224537582341	0.182232105886021
Other Viral Pneumonia	Non-Pneumonia Control	D-Dimer	3229.52941176471	10501.4285714286	NA	0.367748652855869	0.186378706515446
Healthy Control	Non-Pneumonia Control	Cerebrovascular Disease	0	0.2	Diagnosed	0.367748652855869	0.187012113568343
Other Viral Pneumonia	COVID-19	CRP	27.4333333333333	22.8907865168539	NA	0.380144926336401	0.194613443516929
Other Pneumonia	Other Viral Pneumonia	Steroids	0.716049382716049	0.829268292682927	Treated	0.389672983991182	0.202151172582456
Healthy Control	Other Viral Pneumonia	Peripheral Vascular Disease	0	0.195121951219512	Diagnosed	0.389672983991182	0.201385116436683
Other Pneumonia	Other Viral Pneumonia	Age	61.820987654321	60.3414634146341	NA	0.395084794393899	0.206307076936064
Other Viral Pneumonia	Non-Pneumonia Control	AIDS/HIV	0.0731707317073171	0	Diagnosed	0.395970375811492	0.208120948378737
Other Viral Pneumonia	Non-Pneumonia Control	Renal Disease	0.292682926829268	0.444444444444444	Diagnosed	0.412761834084976	0.218355236461335
Other Pneumonia	Non-Pneumonia Control	Pack Years	20.9316326530612	29.5714285714286	NA	0.419149609690672	0.223662158609424
Other Pneumonia	Non-Pneumonia Control	Ethnicity	0.0866666666666667	0.166666666666667	Hispanic or Latino	0.419149609690672	0.224595524646538
Other Pneumonia	Other Viral Pneumonia	Ferritin	1367.23548387097	1095.35	NA	0.427807780655882	0.230694980694981
Healthy Control	Non-Pneumonia Control	Myocardial Infarction	0	0.177777777777778	Diagnosed	0.438010899131009	0.237691921371435
Other Pneumonia	Non-Pneumonia Control	CRP	10.3115384615385	8.76666666666667	NA	0.442424777487521	0.241597148116052
Other Pneumonia	Non-Pneumonia Control	Charlson Comorbidity Index	5.67883211678832	6.32432432432432	NA	0.446250760520789	0.246732502403986
Other Pneumonia	COVID-19	Rheumatic Disease	0.0925925925925926	NA	Diagnosed	0.446250760520789	0.245984384676897
Other Pneumonia	COVID-19	Outcome	0.364197530864198	NA	Deceased	0.46484461570054	0.258599564365829
Healthy Control	Other Viral Pneumonia	Congestive Heart Failure	0	0.170731707317073	Diagnosed	0.467010663263136	0.261398459983462
COVID-19	Non-Pneumonia Control	Rheumatic Disease	NA	0.111111111111111	Diagnosed	0.469695056521969	0.264504042068686
COVID-19	Non-Pneumonia Control	Peripheral Vascular Disease	NA	0.222222222222222	Diagnosed	0.479710414894488	0.271781327209847
Other Viral Pneumonia	COVID-19	D-Dimer	3229.52941176471	2777.2808988764	NA	0.481987531604509	0.278006460208744
Healthy Control	COVID-19	Congestive Heart Failure	0	NA	Diagnosed	0.481987531604509	0.277531485887198
Healthy Control	COVID-19	Cancer	0	NA	Diagnosed	0.481987531604509	0.277531485887198
Other Pneumonia	Non-Pneumonia Control	Ferritin	1367.23548387097	298.82	NA	0.482839631510942	0.281793778117308
Healthy Control	COVID-19	Sex	0.538461538461538	0.340659340659341	Female	0.482839631510942	0.281240732085256
Other Pneumonia	COVID-19	Race	0.731543624161074	0.642857142857143	White	0.483851004119253	0.284035401735534
Other Pneumonia	Non-Pneumonia Control	Age	61.820987654321	59.2444444444444	NA	0.494425382886729	0.291930345526976
Healthy Control	Other Pneumonia	BMI	24.7923076923077	27.4780124223602	NA	0.498778346273279	0.296202840448978
Other Pneumonia	Other Viral Pneumonia	Dementia	0.0246913580246914	0.0731707317073171	Diagnosed	0.498953421257997	0.298009722594367
Healthy Control	COVID-19	Renal Disease	0	NA	Diagnosed	0.521353243883056	0.313167818851255
Other Viral Pneumonia	COVID-19	Age	60.3414634146341	57.0681818181818	NA	0.529551904843105	0.321285150237562
Other Pneumonia	COVID-19	Pack Years	20.9316326530612	29	NA	0.529551904843105	0.323514644938279
COVID-19	Non-Pneumonia Control	Sex	0.340659340659341	0.444444444444444	Female	0.529551904843105	0.323086665859792
Other Viral Pneumonia	Non-Pneumonia Control	SOFA	10.1853569074544	10.8371336302586	NA	0.532369542023608	0.328857142563408
COVID-19	Non-Pneumonia Control	Dementia	NA	0.0888888888888889	Diagnosed	0.532369542023608	0.328869921864413
Other Pneumonia	Non-Pneumonia Control	D-Dimer	5481.98360655738	10501.4285714286	NA	0.532779772206311	0.330941701506992
Other Viral Pneumonia	COVID-19	Absolute Lymphocytes, Blood	1.08181818181818	2.26190476190476	NA	0.540768937408679	0.337749882408834
Other Viral Pneumonia	COVID-19	Hemiplagia or Paraplegia	0.0731707317073171	NA	Diagnosed	0.558614675240128	0.350802389911889
Healthy Control	COVID-19	Peripheral Vascular Disease	0	NA	Diagnosed	0.559677073466073	0.353379722154347
Other Viral Pneumonia	COVID-19	Sex	0.439024390243902	0.340659340659341	Female	0.590191585505913	0.374660869979863
COVID-19	Non-Pneumonia Control	Age	57.0681818181818	59.2444444444444	NA	0.595476694687792	0.380048265892891
Other Pneumonia	Other Viral Pneumonia	Absolute Lymphocytes, Blood	1.55289855072464	1.08181818181818	NA	0.595603716949566	0.38216211189938
Other Pneumonia	Non-Pneumonia Control	Immunocompromised	0.302469135802469	0.222222222222222	Immunocompromised	0.597223808982085	0.385239931391174
Other Pneumonia	Other Viral Pneumonia	Lymphocytes, BAL (%)	5.74561403508772	5.78125	NA	0.640382365080997	0.416732590741651
Other Viral Pneumonia	Non-Pneumonia Control	Steroids	0.829268292682927	0.733333333333333	Treated	0.640382365080997	0.417450620240514
Other Pneumonia	Other Viral Pneumonia	Peripheral Vascular Disease	0.271604938271605	0.195121951219512	Diagnosed	0.643034052624134	0.422558705775817
Other Viral Pneumonia	COVID-19	Rheumatic Disease	0.0975609756097561	NA	Diagnosed	0.643034052624134	0.42356850565344
Other Pneumonia	Other Viral Pneumonia	BMI	27.4780124223602	28.9612195121951	NA	0.646054224014775	0.427762865047326
Healthy Control	Other Pneumonia	Sex	0.538461538461538	0.388888888888889	Female	0.667599843347309	0.444307062978584
COVID-19	Non-Pneumonia Control	WBC Count, Blood	12.4921348314607	9.9	NA	0.671594220695773	0.449257567427889
Healthy Control	Other Pneumonia	Hemiplagia or Paraplegia	0	0.104938271604938	Diagnosed	0.680833896093989	0.457762039353296
Other Viral Pneumonia	Non-Pneumonia Control	BMI	28.9612195121951	30.6875	NA	0.705262120107422	0.481692600019648
Other Viral Pneumonia	COVID-19	WBC Count, Blood	9.225	12.4921348314607	NA	0.705262120107422	0.477551274986649
Other Viral Pneumonia	Non-Pneumonia Control	Charlson Comorbidity Index	6.08108108108108	6.32432432432432	NA	0.705262120107422	0.483696917277786
Healthy Control	Non-Pneumonia Control	Rheumatic Disease	0	0.111111111111111	Diagnosed	0.705262120107422	0.486221666422182
Healthy Control	Non-Pneumonia Control	Hemiplagia or Paraplegia	0	0.111111111111111	Diagnosed	0.705262120107422	0.486221666422182
Other Viral Pneumonia	COVID-19	Peripheral Vascular Disease	0.195121951219512	NA	Diagnosed	0.720643091024633	0.499285144976111
Healthy Control	COVID-19	Immunocompromised	0	NA	Immunocompromised	0.72868150181443	0.509828354511802
Healthy Control	COVID-19	Cerebrovascular Disease	0	NA	Diagnosed	0.72868150181443	0.509828354511802
Other Pneumonia	Other Viral Pneumonia	Neutrophils, BAL (%)	72.9189189189189	66.7894736842105	NA	0.742402297426689	0.524163004082376
Healthy Control	Other Pneumonia	Myocardial Infarction	0	0.0925925925925926	Diagnosed	0.742402297426689	0.527029617285841
Healthy Control	Other Pneumonia	Rheumatic Disease	0	0.0925925925925926	Diagnosed	0.742402297426689	0.527029617285841
Other Pneumonia	COVID-19	Sex	0.388888888888889	0.340659340659341	Female	0.744553221518855	0.531097690434951
Other Pneumonia	Non-Pneumonia Control	Congestive Heart Failure	0.358024691358025	0.422222222222222	Diagnosed	0.752420403372096	0.539277422212083
Other Pneumonia	Non-Pneumonia Control	SOFA	11.3825781607527	10.8371336302586	NA	0.754154520312054	0.545287167429974
Other Pneumonia	Non-Pneumonia Control	Chronic Pulmonary Disease	0.419753086419753	0.355555555555556	Diagnosed	0.754154520312054	0.545668117085855
Other Pneumonia	Other Viral Pneumonia	Myocardial Infarction	0.0925925925925926	0.0487804878048781	Diagnosed	0.764495820777287	0.555759760496799
Healthy Control	Other Pneumonia	Race	0.615384615384615	0.731543624161074	White	0.771363775022648	0.56601778713266
Other Viral Pneumonia	COVID-19	Dementia	0.0731707317073171	NA	Diagnosed	0.771363775022648	0.565537589916669
Other Viral Pneumonia	COVID-19	Race	0.722222222222222	0.642857142857143	White	0.774567269238493	0.572296196318281
Healthy Control	Other Viral Pneumonia	Rheumatic Disease	0	0.0975609756097561	Diagnosed	0.774567269238493	0.573655622610079
COVID-19	Non-Pneumonia Control	Race	0.642857142857143	0.717948717948718	White	0.786816943037345	0.58541328867625
Other Pneumonia	Other Viral Pneumonia	Length of ICU Stay	14.6728395061728	13.4390243902439	NA	0.821371755718038	0.616729645931633
Other Pneumonia	Non-Pneumonia Control	Sex	0.388888888888889	0.444444444444444	Female	0.821371755718038	0.616516336546263
Healthy Control	Non-Pneumonia Control	Dementia	0	0.0888888888888889	Diagnosed	0.82488238577224	0.622180912135376
Other Pneumonia	Non-Pneumonia Control	Peripheral Vascular Disease	0.271604938271605	0.222222222222222	Diagnosed	0.837317996766669	0.634418413932425
Other Viral Pneumonia	COVID-19	Diabetes	0.51219512195122	NA	Diagnosed	0.840383466608508	0.639609259568933
Other Viral Pneumonia	COVID-19	Absolute Neutrophils, Blood	9.26060606060606	8.89166666666667	NA	0.861134249953592	0.662708283439847
Other Pneumonia	Other Viral Pneumonia	Charlson Comorbidity Index	5.67883211678832	6.08108108108108	NA	0.861134249953592	0.664219592114374
Other Viral Pneumonia	COVID-19	Outcome	0.341463414634146	NA	Deceased	0.861134249953592	0.6597271159814
Other Viral Pneumonia	COVID-19	Pack Years	41.5416666666667	29	NA	0.866837434089759	0.673098567250303
Other Pneumonia	Non-Pneumonia Control	Absolute Neutrophils, Blood	11.7036496350365	12.3088235294118	NA	0.866837434089759	0.674535614240495
Other Pneumonia	Other Viral Pneumonia	Sex	0.388888888888889	0.439024390243902	Female	0.875054873896792	0.683916607926162
Other Pneumonia	Other Viral Pneumonia	WBC Count, BAL	2434.79545454545	2038.38888888889	NA	0.888748259228323	0.697652217141687
Other Pneumonia	Non-Pneumonia Control	Cerebrovascular Disease	0.240740740740741	0.2	Diagnosed	0.8976319483605	0.708973015387288
Non-Pneumonia Control	COVID-19	Outcome	0.333333333333333	NA	Deceased	0.8976319483605	0.710752942046539
Healthy Control	Other Viral Pneumonia	Race	0.615384615384615	0.722222222222222	White	0.898915089897616	0.714836914491961
Healthy Control	Non-Pneumonia Control	Race	0.615384615384615	0.717948717948718	White	0.912348333044603	0.72863313970115
Other Viral Pneumonia	Non-Pneumonia Control	Chronic Pulmonary Disease	0.414634146341463	0.355555555555556	Diagnosed	0.914300811008757	0.733312937157194
Other Pneumonia	Non-Pneumonia Control	Diabetes	0.271604938271605	0.311111111111111	Diagnosed	0.916310267417996	0.738051956009034
Healthy Control	Other Pneumonia	Ethnicity	0.153846153846154	0.0866666666666667	Hispanic or Latino	0.921768635579158	0.761324265563673
Healthy Control	Other Viral Pneumonia	Sex	0.538461538461538	0.439024390243902	Female	0.921768635579158	0.758574610325762
Healthy Control	Other Viral Pneumonia	Dementia	0	0.0731707317073171	Diagnosed	0.921768635579158	0.757478259077221
Other Pneumonia	Other Viral Pneumonia	Hemiplagia or Paraplegia	0.104938271604938	0.0731707317073171	Diagnosed	0.921768635579158	0.751679185677475
Healthy Control	Other Viral Pneumonia	Hemiplagia or Paraplegia	0	0.0731707317073171	Diagnosed	0.921768635579158	0.757478259077221
Healthy Control	Other Viral Pneumonia	AIDS/HIV	0	0.0731707317073171	Diagnosed	0.921768635579158	0.757478259077221
Other Pneumonia	Other Viral Pneumonia	D-Dimer	5481.98360655738	3229.52941176471	NA	0.924614240934297	0.766830240774861
Other Pneumonia	Other Viral Pneumonia	APS	68.2405835822681	66.0237364324648	NA	0.928639933189124	0.7796772135308
Healthy Control	Non-Pneumonia Control	Sex	0.538461538461538	0.444444444444444	Female	0.928639933189124	0.777196693408163
Other Viral Pneumonia	COVID-19	Myocardial Infarction	0.0487804878048781	NA	Diagnosed	0.928639933189124	0.777460471335938
Other Viral Pneumonia	COVID-19	Ferritin	1095.35	1671.34444444444	NA	0.932026831956429	0.785701800318218
Other Pneumonia	COVID-19	Absolute Lymphocytes, Blood	1.55289855072464	2.26190476190476	NA	0.945044051955157	0.799900767525184
Other Viral Pneumonia	Non-Pneumonia Control	Cerebrovascular Disease	0.24390243902439	0.2	Diagnosed	0.958855348289529	0.818135962704376
Other Viral Pneumonia	Non-Pneumonia Control	Hemiplagia or Paraplegia	0.0731707317073171	0.111111111111111	Diagnosed	0.958855348289529	0.815483500928961
COVID-19	Non-Pneumonia Control	Pack Years	29	29.5714285714286	NA	0.960862367285676	0.829164855484675
Other Pneumonia	Other Viral Pneumonia	Days of Intubation	11.6728395061728	10.390243902439	NA	0.960862367285676	0.826530148312228
Other Viral Pneumonia	Non-Pneumonia Control	Ethnicity	0.210526315789474	0.166666666666667	Hispanic or Latino	0.960862367285676	0.829686617485583
Other Pneumonia	Non-Pneumonia Control	Outcome	0.364197530864198	0.333333333333333	Deceased	0.964937128982923	0.836498398503968
Other Viral Pneumonia	Non-Pneumonia Control	Absolute Lymphocytes, Blood	1.08181818181818	1.39705882352941	NA	0.982874054892671	0.855402334462905
Other Viral Pneumonia	Non-Pneumonia Control	Pack Years	41.5416666666667	29.5714285714286	NA	0.990164079679502	0.865126294873558
Other Viral Pneumonia	Non-Pneumonia Control	Age	60.3414634146341	59.2444444444444	NA	1	0.982742808396079
Other Viral Pneumonia	Non-Pneumonia Control	APS	66.0237364324648	67.4723570391819	NA	1	0.931097645956793
Other Pneumonia	Non-Pneumonia Control	APS	68.2405835822681	67.4723570391819	NA	1	0.918216507800623
Other Viral Pneumonia	Non-Pneumonia Control	WBC Count, Blood	9.225	9.9	NA	1	0.93986013986014
Healthy Control	Non-Pneumonia Control	Ethnicity	0.153846153846154	0.166666666666667	Hispanic or Latino	1	0.999999999999999
Healthy Control	Other Viral Pneumonia	Ethnicity	0.153846153846154	0.210526315789474	Hispanic or Latino	1	0.968355673665725
Other Viral Pneumonia	Non-Pneumonia Control	Race	0.722222222222222	0.717948717948718	White	1	0.999999999999999
Other Pneumonia	Non-Pneumonia Control	Race	0.731543624161074	0.717948717948718	White	1	0.999999999999998
Other Pneumonia	Other Viral Pneumonia	Race	0.731543624161074	0.722222222222222	White	1	1
Healthy Control	COVID-19	Race	0.615384615384615	0.642857142857143	White	1	0.999999999999999
Other Viral Pneumonia	Non-Pneumonia Control	Sex	0.439024390243902	0.444444444444444	Female	1	0.999999999999999
Other Pneumonia	Non-Pneumonia Control	Steroids	0.716049382716049	0.733333333333333	Treated	1	0.967467572509823
Healthy Control	COVID-19	Myocardial Infarction	0	NA	Diagnosed	1	1
Healthy Control	Other Viral Pneumonia	Myocardial Infarction	0	0.0487804878048781	Diagnosed	1	1
Other Viral Pneumonia	COVID-19	Congestive Heart Failure	0.170731707317073	NA	Diagnosed	1	0.999999999999999
Other Viral Pneumonia	Non-Pneumonia Control	Peripheral Vascular Disease	0.195121951219512	0.222222222222222	Diagnosed	1	0.965544117114831
Other Pneumonia	Other Viral Pneumonia	Cerebrovascular Disease	0.240740740740741	0.24390243902439	Diagnosed	1	0.999999999999999
Other Viral Pneumonia	Non-Pneumonia Control	Dementia	0.0731707317073171	0.0888888888888889	Diagnosed	1	1
Other Pneumonia	COVID-19	Dementia	0.0246913580246914	NA	Diagnosed	1	0.999999999999999
Healthy Control	COVID-19	Dementia	0	NA	Diagnosed	1	1
Healthy Control	Other Pneumonia	Dementia	0	0.0246913580246914	Diagnosed	1	1
Other Pneumonia	Other Viral Pneumonia	Chronic Pulmonary Disease	0.419753086419753	0.414634146341463	Diagnosed	1	0.999999999999999
Other Viral Pneumonia	Non-Pneumonia Control	Rheumatic Disease	0.0975609756097561	0.111111111111111	Diagnosed	1	0.999999999999999
Other Pneumonia	Non-Pneumonia Control	Rheumatic Disease	0.0925925925925926	0.111111111111111	Diagnosed	1	0.93083423110286
Other Pneumonia	Other Viral Pneumonia	Rheumatic Disease	0.0925925925925926	0.0975609756097561	Diagnosed	1	0.999999999999999
Healthy Control	COVID-19	Rheumatic Disease	0	NA	Diagnosed	1	1
Other Pneumonia	Non-Pneumonia Control	Hemiplagia or Paraplegia	0.104938271604938	0.111111111111111	Diagnosed	1	0.999999999999999
Healthy Control	COVID-19	Hemiplagia or Paraplegia	0	NA	Diagnosed	1	1
Other Pneumonia	Other Viral Pneumonia	Renal Disease	0.308641975308642	0.292682926829268	Diagnosed	1	0.993286629233136
Other Pneumonia	Non-Pneumonia Control	Cancer	0.358024691358025	0.333333333333333	Diagnosed	1	0.896299500734877
COVID-19	Non-Pneumonia Control	AIDS/HIV	NA	0	Diagnosed	1	1
Other Pneumonia	Non-Pneumonia Control	AIDS/HIV	0.0123456790123457	0	Diagnosed	1	0.999999999999999
Other Pneumonia	COVID-19	AIDS/HIV	0.0123456790123457	NA	Diagnosed	1	0.999999999999999
Healthy Control	COVID-19	AIDS/HIV	0	NA	Diagnosed	1	1
Healthy Control	Other Pneumonia	AIDS/HIV	0	0.0123456790123457	Diagnosed	1	0.999999999999999
Other Viral Pneumonia	Non-Pneumonia Control	Outcome	0.341463414634146	0.333333333333333	Deceased	1	0.999999999999999
Other Viral Pneumonia	Other Pneumonia	Outcome	0.341463414634146	0.364197530864198	Deceased	1	0.929215224976926
