## Supplemental Data File 3 for "Prolonged exposure to lung-derived cytokines is associated with inflammatory activation of microglia in patients with COVID-19"

group1	group2	parameter	value_group1	value_group2	numerator	padj	p.value
All patients	Has early sample	Days of Intubation	14.4369501466276	10.2588235294118	NA	0.0451369050006503	0.00128962585716144
All patients	Has early sample	Length of ICU Stay	17.2861356932153	13.1941176470588	NA	0.0620067503742811	0.00354324287853035
All patients	Has early sample	Age	60.0505952380952	61.0958083832335	NA	1	0.43330119248378
All patients	Has early sample	Pack Years	25.7452702702703	26.65	NA	1	0.925447574067586
All patients	Has early sample	BMI	29.8438988095238	28.7340718562874	NA	1	0.170614666918663
All patients	Has early sample	SOFA	10.6827677015543	10.4564468476419	NA	1	0.43300049887016
All patients	Has early sample	APS	69.3209809200776	67.6497631142952	NA	1	0.259679025778269
All patients	Has early sample	CRP	19.4218897637795	19.5267605633803	NA	1	0.695163652482839
All patients	Has early sample	D-Dimer	4328.73480662983	3480.35922330097	NA	1	0.185245573851002
All patients	Has early sample	Ferritin	1498.13421052632	844.504918032787	NA	1	0.20584771395289
All patients	Has early sample	WBC Count, BAL	1661.45205479452	1394.64052287582	NA	1	0.768365999119127
All patients	Has early sample	Neutrophils, BAL (%)	59.6741935483871	59.0779220779221	NA	1	0.742388561144201
All patients	Has early sample	Lymphocytes, BAL (%)	10.6525096525097	10.6850393700787	NA	1	0.608724333118334
All patients	Has early sample	WBC Count, Blood	12.5698529411765	11.9347222222222	NA	1	0.776912232509458
All patients	Has early sample	Absolute Neutrophils, Blood	10.675	10.923417721519	NA	1	0.814468504642373
All patients	Has early sample	Absolute Lymphocytes, Blood	1.68685121107266	1.36075949367089	NA	1	0.820722956557183
All patients	Has early sample	Charlson Comorbidity Index	5.44776119402985	5.7956204379562	NA	1	0.607659244551337
All patients	Has early sample	Ethnicity	0.220064724919094	0.217948717948718	Hispanic or Latino	1	1
All patients	Has early sample	Race	0.289285714285714	0.258992805755396	Non-White	1	0.592549139289398
All patients	Has early sample	Sex	0.389380530973451	0.394117647058824	Female	1	0.994414842309849
All patients	Has early sample	Steroids	0.695014662756598	0.676470588235294	Treated	1	0.745008555228188
All patients	Has early sample	Immunocompromised	0.253687315634218	0.264705882352941	Immunocompromised	1	0.872332074062735
All patients	Has early sample	Myocardial Infarction	0.079646017699115	0.0764705882352941	Diagnosed	1	0.999999999999999
All patients	Has early sample	Congestive Heart Failure	0.289085545722714	0.3	Diagnosed	1	0.879214970257296
All patients	Has early sample	Peripheral Vascular Disease	0.218289085545723	0.247058823529412	Diagnosed	1	0.536731731065037
All patients	Has early sample	Cerebrovascular Disease	0.1976401179941	0.247058823529412	Diagnosed	1	0.243094551646291
All patients	Has early sample	Dementia	0.0412979351032448	0.0411764705882353	Diagnosed	1	0.999999999999999
All patients	Has early sample	Chronic Pulmonary Disease	0.359882005899705	0.347058823529412	Diagnosed	1	0.851758321216336
All patients	Has early sample	Rheumatic Disease	0.0825958702064897	0.0941176470588235	Diagnosed	1	0.787889930373156
All patients	Has early sample	Diabetes	0.353982300884956	0.376470588235294	Diagnosed	1	0.688964298218237
All patients	Has early sample	Hemiplagia or Paraplegia	0.079646017699115	0.0941176470588235	Diagnosed	1	0.70043432646469
All patients	Has early sample	Renal Disease	0.28023598820059	0.3	Diagnosed	1	0.718040113396008
All patients	Has early sample	Cancer	0.31858407079646	0.341176470588235	Diagnosed	1	0.679928740784106
All patients	Has early sample	AIDS/HIV	0.0176991150442478	0.0117647058823529	Diagnosed	1	0.896652731741612
All patients	Has early sample	Outcome	0.336283185840708	0.317647058823529	Deceased	1	0.747623486178638
