## Supplemental Data File 4 for "Prolonged exposure to lung-derived cytokines is associated with inflammatory activation of microglia in patients with COVID-19"

### Sheet: Sheet1
Name as it should appear in the manuscript (with middle initials, etc)	First name	Last name	ORCID	Affiliation 1	Affiliation 2	Affiliation 3	email address
Hiam Abdala-Valencia	Hiam	Abdala-Valencia	0000-0003-3384-5299	Division of Pulmonary and Critical Care Medicine			h-abdala-valencia@northwestern.edu
Michael J. Alexander	Michael	Alexander	0000-0001-6271-3426	Division of Pulmonary and Critical Care Medicine			michael.alexander@northwestern.edu
Arghavan Alisoltanidehkordi	Arghavan	Alisoltanidehkordi	0000-0003-3638-2218	Department of Microbiology-Immunology			arghavan.alisoltanidehkordi@northwestern.edu
Jason M. Arnold	Jason	Arnold	0000-0001-8687-0063	Department of Medicine			Jason.arnold@northwestern.edu
Joseph Isaac Bailey	Joseph	Bailey	0000-0002-4225-3108	Division of Pulmonary and Critical Care Medicine			joseph.bailey1@northwestern.edu
Elizabeth T. Bartom	Elizabeth	Bartom	0000-0002-5618-2582	Department of Biochemistry and Molecular Genetics			ebartom@northwestern.edu
Ankit Bharat	Ankit	Bharat	0000-0002-1248-0457	Division of Thoracic Surgery	Division of Pulmonary and Critical Care Medicine		ankit.bharat@nm.org
Thomas Bolig	Thomas	Bolig	0000-0002-8044-4108	Division of Pulmonary and Critical Care Medicine			thomas.bolig@northwestern.edu
Nicole Borkowski	Nicole	Borkowski	0000-0001-8650-6456	Division of Pulmonary and Critical Care Medicine			nicole.borkowski@northwestern.edu
GR Scott Budinger	Scott	Budinger	0000-0002-3114-5208	Division of Pulmonary and Critical Care Medicine			s-buding@northwestern.edu
Navdeep S. Chandel	Navdeep	Chandel	0000-0001-7208-3886	Division of Pulmonary and Critical Care Medicine			nav@northwestern.edu
Rebecca K. Clepp	Rebecca	Clepp	0000-0002-8197-5103	Division of Pulmonary and Critical Care Medicine			katie.clepp@northwestern.edu
John Coleman	John	Coleman	0000-0003-1246-3814	Division of Pulmonary and Critical Care Medicine			jcolema2@nm.org
Michael J. Cuttica	Michael	Cuttica	0000-0002-0084-8760	Division of Pulmonary and Critical Care Medicine			m-cuttica@northwestern.edu
Thaddeus R. Cybulski	Thaddeus	Cybulski	0000-0003-0613-7617	Division of Pulmonary and Critical Care Medicine			thaddeus.cybulski@nm.org
Jane E. Dematte	Jane	Dematte	0000-0003-4907-9525	Division of Pulmonary and Critical Care Medicine			j-dematte@northwestern.edu
Joseph S. Deters	Joseph	Deters	0000-0002-3522-3824	Division of Pulmonary and Critical Care Medicine			joseph.deters@northwestern.edu
Estefani Diaz	Estefani	Diaz	0000-0003-4146-0276	Robert H. Lurie Comprehensive Cancer Research Center			estefani.diaz@northwestern.edu
Alvaro Donayre	Alvaro	Donayre	0000-0003-1877-0655	Division of Pulmonary and Critical Care Medicine			alvaro.donayre@northwestern.edu
Helen K. Donnelly	Helen	Donnelly	0000-0001-8827-8581	Division of Pulmonary and Critical Care Medicine			h-donnelly@northwestern.edu
Justin A. Fiala	Justin	Fiala	0000-0001-5196-7076	Division of Pulmonary and Critical Care Medicine			justin.fiala@northwestern.edu
Gaurav T. Gadhvi	Gaurav	Gadhvi	0000-0002-4379-2824	Division of Rheumatology			gaurav.gadhvi@northwestern.edu
Catherine A. Gao	Catherine	Gao	0000-0001-5576-3943	Division of Pulmonary and Critical Care Medicine			catherine.gao@northwestern.edu
Khalilah L. Gates	Khalilah	Gates	0000-0002-5965-8136	Division of Pulmonary and Critical Care Medicine			k-gates@northwestern.edu
Samuel W.M. Gatesy	Samuel	Gatesy	0000-0001-5271-8143	Division of Infectious Disease			samuel.gatesy@northwestern.edu
Ritika Giri	Ritika	Giri	0000-0001-8838-0818	Department of Chemical and Biological Engineering			r-giri@northwestern.edu
Pearl D. Go	Pearl	Go	0000-0003-0533-1864	NU Clinical and Translational Sciences Institute			pearl.go@northwestern.edu
Cara J. Gottardi	Cara	Gottardi	0000-0003-0912-7617	Division of Pulmonary and Critical Care Medicine			c-gottardi@northwestern.edu
Rogan A. Grant	Rogan	Grant	0000-0003-0655-0882	Division of Pulmonary and Critical Care Medicine			RoganGrant2022@u.northwestern.edu
Stefan J. Green	Stefan	Green	0000-0003-2781-359X	Genomics and Microbiome Core Facility, Rush University Medical Center			stefan_green@rush.edu
Elen Gusman	Elen	Gusman	0000-0002-9415-3168	Division of Pulmonary and Critical Care Medicine			elen.gusman@northwestern.edu
Estefany R. Guzman	Estefany	Guzman	0000-0002-1399-7546	Lurie Cancer Center; Feinberg School of Medicine			estefany.guzman@northwestern.edu
SeungHye Han	SeungHye	Han	0000-0001-5625-6337​	Division of Pulmonary and Critical Care Medicine			shan@northwestern.edu
Erica Marie Hartmann	Erica	Hartmann	0000-0002-0966-2014	Department of Civil & Environmental Engineering			erica.hartmann@northwestern.edu
Alan R. Hauser	Alan	Hauser	0000-0003-4596-7939	Department of Microbiology-Immunology			ahauser@northwestern.edu
Curt M. Horvath	Curt	Horvath	0000-0003-2449-225X	Dept of Molecular Biosciences, Medicine, Microbiology-Immunology			horvath@northwestern.edu
Mishaal Hukamdad	Mishaal	Hukamdad	0000-0002-9508-1688	Division of Pulmonary and Critical Care Medicine			mishaal.hukamdad@northwestern.edu
Judd Hultquist	Judd	Hultquist	0000-0001-6424-4280	Division of Infectious Disease			judd.hultquist@northwestern.edu
Sydney M. Hyder	Sydney	Hyder	0000-0002-6395-9062	Pulmonary and Critical Care Medicine			sydney.hyder@northwestern.edu
Manu Jain	Manu	Jain	0000-0003-1534-5629	Division of Pulmonary and Critical Care Medicine			m-jain@northwestern.edu
Emmy Jonasson	Emmy	Jonasson	0000-0003-4594-5377	Robert H. Lurie Comprehensive Cancer Research Center			emmy.jonasson@northwestern.edu
Anthony M. Joudi	Anthony	Joudi	0000-0003-1232-3256	Division of Pulmonary and Critical Care Medicine			anthony.joudi@northwestern.edu
Rachel B. Kadar	Rachel	Kadar	0000-0002-2583-3637	Critical Care Medicine, Anesthesiology			rachel.kadar@northwestern.edu
Ravi Kalhan	Ravi	Kalhan	0000-0003-2443-0876	Division of Pulmonary and Critical Care Medicine			r-kalhan@northwestern.edu
David W. Kamp	David	Kamp	0000-0001-5796-1206	Division of Pulmonary and Critical Care Medicine			d-kamp@northwestern.edu
Manoj Kandpal	Manoj	Kandpal	0000-0002-0595-8627	Division of Health and Biomedical Informatics	Division of Organ Transplantation		kandpal@northwestern.edu
Mengjia Kang	Mengjia	Kang	0000-0002-1679-9473	Division of Pulmonary and Critical Care Medicine			marjorie.kang@northwestern.edu
David A. Kidd	David	Kidd	0000-0003-0411-9511	Pulmonary and Critical Care Medicine			david.kidd@northwestern.edu
Hermon Kihshen	Hermon	Kihshen	0000-0002-8750-0010	Division of Pulmonary and Critical Care Medicine			hkihsh2@illinois.edu
Zasu M. Klug	Zasu	Klug	0000-0003-3483-396X	Division of Pulmonary and Critical Care Medicine			zasu.klug@northwestern.edu
Erin A. Korth	Erin	Korth	0000-003-3853-3219	Division of Pulmonary and Critical Care Medicine			erin.korth@northwestern.edu
Jacqueline M. Kruser	Jacqueline	Kruser	0000-0003-3258-1869	Division of Pulmonary and Critical Care Medicine			jacqueline.kruser@northwestern.edu
Romy Lawrence	Romy	Lawrence	0000-0002-6578-8519	Pulmonary and Critical Care Medicine			romy.lawrence@northwestern.edu
Emily M. Leibenguth	Emily	Leibenguth	0000-0001-7809-7947	Division of Pulmonary and Critical Care Medicine			emily.leibenguth@nm.org
Anne R. Levenson	Anne	Levenson	0000-0002-7587-1885	Division of Pulmonary and Critical Care Medicine			anne.levenson@northwestern.edu
Lindsey D. Gradone	Gradone	Lindsey	0000-0001-8145-2997	Division of Pulmonary and Critical Care Medicine			lindsey.gradone@nm.org
Gabrielle Y. Liu	Gabrielle	Liu	0000-0003-2049-423	Division of Pulmonary and Critical Care Medicine			gabrielle.liu@northwestern.edu
Jon W Lomasney	Jon	Lomasney	0000-0002-0438-2427	Department of Pathology	Department of Pharmacology		j-lomasney@northwestern.edu
Theresa A. Lombardo	Theresa	Lombardo	0000-0002-7468-7541	Division of Pulmonary and Critical Care Medicine			theresa.lombardo@nm.org
Ramon Lorenzo-Redondo	Ramon	Lorenzo-Redondo	0000-0002-5462-9483	Division of Infectious Disease			ramon.lorenzo@northwestern.edu
Ziyan Lu	Ziyan	Lu	0000-0003-2901-3801	Division of Pulmonary and Critical Care Medicine			ziyan@northwestern.edu
Amy Ludwig	Amy	Ludwig	0000-0002-6861-3343	Division of Pulmonary and Critical Care Medicine			amy.ludwig@nm.org
Ali Mahmoud	Ali	Mahmoud	0000-0002-0441-277X	Feinberg School of Medicine			ali.mahmoud@northwestern.edu
Elizabeth S. Malsin	Elizabeth	Malsin	0000-0002-3294-6752	Division of Pulmonary and Critical Care Medicine			elizabeth.malsin@northwestern.edu
Nikolay S. Markov	Nikolay	Markov	0000-0002-3659-4387	Division of Pulmonary and Critical Care Medicine			nikolay.markov@northwestern.edu
Alexandra C. McQuattie-Pimentel	Alexandra	McQuattie-Pimental	0000-0003-4028-9905	Pulmonary and Critical Care Medicine			amhanrahan@northwestern.edu
Daniel Meza	Daniel	Meza	0000-0001-8154-1295	Division of Pulmonary and Critical Care Medicine			daniel.meza@northwestern.edu
Alexander V. Misharin	Alexander	Misharin	0000-0003-2879-3789	Division of Pulmonary and Critical Care Medicine			a-misharin@northwestern.edu
Felix Leonardo Morales	Felix	Morales	0000-0002-2372-746X	Department of Chemical and Biological Engineering			felix.morales@northwestern.edu
Luisa Morales-Nebreda	Luisa	Morales-Nebreda	0000-0002-7126-0518	Division of Pulmonary and Critical Care Medicine			luisamorales@northwestern.edu
Richard I. Morimoto	Richard	Morimoto	0000-0002-3431-445X	Department of Molecular Biosciences			r-morimoto@northwestern.edu
Ruben J. Mylvaganam	Ruben	Mylvaganam	0000-0002-7203-7609	Division of Pulmonary and Critical Care Medicine			ruben.mylvaganam@northwestern.edu
Prasanth Nannapaneni	Prasanth	Nannapaneni	0000-0001-8080-3214	Northwestern Medicine Enterprise Data Warehouse			prasanth.nannapaneni@northwestern.edu
Sophia Nozick	Sophia	Nozick	0000-0002-0791-6340	Division of Microbiology-Immunology			sophie.nozick@northwestern.edu
Luís A. Nunes Amaral	Luís	Nunes Amaral	0000-0002-3762-789X	Dept Chemical and Biological Engineering	Dept of Medicine	Dept. Molecular Biosciences	amaral@northwestern.edu
Egon A. Ozer	Egon	Ozer	0000-0002-7131-3691	Department of Microbiology-Immunology			e-ozer@northwestern.edu
Radhika Patel	Radhika	Patel	0000-0002-1255-5818	Division of Pulmonary and Critical Care Medicine			radhika.patel@nm.org
Anna E. Pawlowski	Anna	Pawlowski	0000-0002-9047-6437	Northwestern Medicine Enterprise Data Warehouse			apawlows@nm.org
Lorenzo L. Pesce	Lorenzo	Pesce	0000-0002-8015-4653	Division of Thoracic Surgery			Lorenzo.pesce@northwestern.edu
Chiagozie O. Pickens	Chiagozie	Pickens	0000-0002-3400-9228	Division of Pulmonary and Critical Care Medicine			Chiagozie-Ononye@northwestern.edu
Yuliya Politanska	Yuliya	Politanska	0000-0002-6766-988X	Division of Pulmonary and Critical Care Medicine			yuliya.politanska@northwestern.edu
Taylor A. Poor	Taylor	Poor	0000-0002-2191-5037	Division of Pulmonary and Critical Care Medicine			taylor-poor@northwestern.edu
Michelle Hinsch Prickett	Michelle	Prickett	0000-0002-1119-0079	Division of Pulmonary and Critical Care Medicine			micprick@nm.org
Chao Qi	Chao	Qi	0000-0003-0741-3070	Department of Pathology			cqi451@northwestern.edu
Melissa Querrey	Melissa	Querrey	0000-0003-3137-8762	Division of Thoracic Surgery	Division of Pulmonary and Critical Care Medicine		melissa.querrey@northwestern.edu
Luke V. Rasmussen	Luke	Rasmussen	0000-0002-4497-8049	Department of Preventive Medicine			luke.rasmussen@northwestern.edu
Ziyou Ren	Ziyou	Ren	0000-0001-7127-4197	Division of Pulmonary and Critical Care Medicine			ziyou.ren@northwestern.edu
Karen M. Ridge	Karen	Ridge	0000-0001-7784-0014	Division of Pulmonary and Critical Care Medicine			kridge@northwestern.edu
Madeline L Rosenbaum	Madeline	Rosenbaum	0000-0001-9866-9850	Division of Pulmonary and Critical Care Medicine			madeline.rosenbaum@nm.org
Sharon R. Rosenberg	Sharon	Rosenberg	0000-0002-0260-2545	Division of Pulmonary and Critical Care Medicine			sharon.rosenberg@nm.org
Timothy Rowe	Timothy	Rowe	0000-0003-2186-4513	Division of Pulmonary and Critical Care Medicine			timothy.rowe@northwestern.edu
Susan R. Russell	Susan	Russell	0000-0003-3006-1018	Division of Pulmonary and Critical Care Medicine			s-russell4@northwestern.edu
Marc A. Sala	Marc	Sala	0000-0002-2900-0595	Division of Pulmonary and Critical Care Medicine			marc.sala@northwestern.edu
Daniel Schneider	Daniel	Schneider	0000-0002-3523-745X	Northwestern Medicine Enterprise Data Warehouse			d-schneider@northwestern.edu
Clara J Schroedl	Clara	Schroedl	0000-0003-3280-4997	Division of Pulmonary and Critical Care Medicine			c-schroedl@northwestern.edu
Katharine Secunda	Katharine	Secunda	0000-0003-0310-5783	Division of Pulmonary and Critical Care Medicine			k-secunda@northwestern.edu
Patrick C. Seed	Patrick	Seed	0000-0001-8998-8374	Division of Pediatric Infectious Diseases	Stanley Manne Research Institute, Ann and Robert H. Lurie Children's Hospital		patrick.seed@northwestern.edu
Karolina J. Senkow	Karolina	Senkow	0000-0001-9942-3529	Division of Pulmonary and Critical Care Medicine			karolina.senkow@northwestern.edu
Todd Shamaly	Todd	Shamaly	0000-0003-3113-3167	NU Clinical and Translational Sciences Institute			t-shamaly@northwestern.edu
Elisheva D. Shanes	Elisheva	Shanes	0000-0002-7659-7072	Department of Pathology			elisheva.shanes@northwestern.edu
Jiaxian Shen	Jiaxian	Shen	0000-0003-4929-8955	Department of Civil & Environmental Engineering			jiaxianshen2022@u.northwestern.edu
Ali Shilatifard	Ali	Shilatifard	0000-0002-7490-2854	Department of Biochemistry and Molecular Genetics			ash@northwestern.edu
Lango Sichizya	Lango	Sichizya	0000-0002-1704-9471	Division of Pulmonary and Critical Care Medicine			lango@northwestern.edu
Lacy Simmons	Lacy	Simmons	0000-0003-4041-6775	Division of Infectious Disease			lacy.simons@northwestern.edu
Benjamin D. Singer	Benjamin	Singer	0000-0001-5775-8427	Division of Pulmonary and Critical Care Medicine	Department of Biochemistry and Molecular Genetics		benjamin-singer@northwestern.edu
Sean Smith	Sean	Smith	0000-0001-8796-3966	Division of Pulmonary and Critical Care Medicine			sean@northwestern.edu
Peter H. S. Sporn	Peter	Sporn	0000-0002-1006-9437	Division of Pulmonary and Critical Care Medicine	Medical Service, Jesse Brown Veterans Affairs Medical Center		p-sporn@northwestern.edu
Justin Starren	Justin	Starren	0000-0002-5403-1115	Division of Health and Biomedical Informatics, Department of Preventive Medicine			Justin.starren@northwestern.edu
Thomas Stoeger	Thomas	Stoeger	0000-0002-5540-4278	Department of Chemical and Biological Engineering, McCormick School of Engineering			thomas.stoeger@northwestern.edu
Jack Sumner	Jack	Sumner	0000-0002-5023-8426	Department of Civil & Environmental Engineering			jacksumner2026@u.northwestern.edu
Suchitra Swaminathan	Suchitra	Swaminathan	0000-0002-8292-122X	Division of Rheumatology	Lurie Cancer Center; Feinberg School of Medicine		suchitra-swaminathan@northwestern.edu
Jacob I. Sznajder	Jacob	Sznajder	0000-0002-2089-4764	Division of Pulmonary and Critical Care Medicine			j-sznajder@northwestern.edu
Heliodoro Tejedor Navarro	Heliodoro	Tejedor Navarro	0000-0001-5441-8101	Department of Chemical and Biological Engineering, McCormick School of Engineering			heltena@northwestern.edu
Lindsey N. Textor	Lindsey	Textor	0000-0001-7699-9429	Division of Pulmonary and Critical Care Medicine			lindsey.textor@nm.org
Sanket Thakkar	Sanket	Thakkar	0000-0002-0026-6533	Division of Thoracic Surgery			sthakkar@nm.org
Rade Tomic	Rade	Tomic	0000-0003-2394-1287	Division of Pulmonary and Critical Care Medicine			rade.tomic@northwestern.edu
Betty Tran	Betty	Tran	0000-0001-6794-7088	Division of Pulmonary and Critical Care Medicine			betty.tran@northwestern.edu
Kaitlyn Vitale	Kaitlyn	Vitale	0000-0002-8679-6200	Pulmonary and Critical Care Medicine			kaitlyn.vitale@northwestern.edu
Ajay A. Wagh	Ajay	Wagh	0000-0003-3402-0272	Division of Pulmonary and Critical Care Medicine			ajay.wagh@northwestern.edu
James M. Walter	James	Walter	0000-0001-7428-3101	Division of Pulmonary and Critical Care Medicine			james.walter@northwestern.edu
Firas Wehbe	Firas	Wehbe	0000-0002-3984-9584	Division of Health and Biomedical Informatics, Department of Preventive Medicine			firas.wehbe@northwestern.edu
Deborah R. Winter	Deborah	Winter	0000-0003-1806-673X	Division of Rheumatology			deborah.winter@northwestern.edu
Alexis Rose Wolfe	Alexis	Wolfe	0000-0001-9321-892X	Division of Pulmonary and Critical Care Medicine			alexis.wolfe@northwestern.edu
Lisa F. Wolfe	Lisa	Wolfe	0000-0001-9044-4147	Division of Pulmonary and Critical Care Medicine			lwolfe@northwestern.edu
Richard G. Wunderink	Richard	Wunderink	0000-0002-8527-4195	Division of Pulmonary and Critical Care Medicine			r-wunderink@northwestern.edu
Anjana V. Yeldandi	Anjana	Yeldandi	0000-0001-9593-5375	Department of Pathology			a-yeldandi@northwestern.edu
Zhan Yu	Zhan	Yu	0000-0003-4389-0384	Division of Pulmonary and Critical Care Medicine			zhan.yu@northwestern.edu
